# The TRP-channel *painless* mediates substrate stiffness sensing in the legs during *Drosophila* oviposition

**DOI:** 10.1101/2025.08.18.670869

**Authors:** Vijayaditya Ray, Lasse B. Bräcker, Alexandros Kourtidis, Charlie Rosher, Gesa F. Dinges, Anna Pierzchlińska, Ansgar Büschges, Kai Feng, Kevin M. Cury, Nicolas Gompel

## Abstract

The distinct textural properties of fruits in varying stages of ripening present unique ecological opportunities for several species of fruit flies, resulting, over evolutionary times, in specialized egg-laying behaviors. In this study we identified a TrpA channel-dependent mechanosensory pathway in the legs, through the gene *painless,* that modulates the discernment of softer patches for oviposition in gravid *D. melanogaster* females. We report that the stiffness-sensing role of tarsi is mediated through external sensory organs housed, namely ventral mechanosensory bristles and subsets of campaniform sensilla present primarily at the joints between tarsomeres. Our findings provide new evidence that campaniform sensilla function as indirect stiffness sensors of oviposition substrates, owing to their placement at joints that experience maximal cuticular distortion. We show that Painless is expressed in mechanosensory neurons innervating peripheral organs where it likely participates in the transduction of stiffness-evoked stimuli. Furthermore, we observed that overexpression of *painless* in both campaniform sensilla and mechanosensory bristles partially rescues preference for the softer substrates in *painless* mutants, indicating that *painless* activity in these organs is necessary to mediate the preference. We propose that different interactions with a soft *vs.* a hard substrate (compression of the cuticle, distribution of contacts) results in differential mechanotransduction in *painless*-expressing neurons, determining oviposition preferences.
