## Supplemental Table 1 for "The TRP-channel *painless* mediates substrate stiffness sensing in the legs during *Drosophila* oviposition"

### Sheet: Fly stocks
Experimental Models: Transgenic Organisms
Line	Source	Identifier	Genotype
w1118			w1118;;
pain[EP2251]	Bloomington Drosophila Stock Center	31432	w[*];P{w[+mC]=EP}pain[EP2251]
pain[EP2451]	Bloomington Drosophila Stock Center	27895	w[*];P{w[+mC]=EP}pain[EP2451]
pain-Gal4	Bloomington Drosophila Stock Center	27894	w[*]; P{w[+mW.hs]=GawB}pain[GAL4]
nompAMB	Bloomington Drosophila Stock Center	27897	w[1118];Mi{GFP[E.3xP3]=ET1}nompA[MB11221]/SM6a
piezoKO	Bloomington Drosophila Stock Center	28770	w[*]; PBac{w[+mC]=RB5.WH5}Piezo[KO]
ppkM	Bloomington Drosophila Stock Center	38075	y[1] w[*]; Mi{y[+mDint2]=MIC}ppk[MI04968]
nan36a	Bloomington Drosophila Stock Center	24902
dTrpA1W903*	Gift from Peter Soba
UAS-6XGFP	Gift from M. Göpfert		6xGFP,20XUAS/CyO; +/+
UAS-Kir2.1	Gift from Alexander Borst		w; UAS-Kir2.1::eGFP;+
UAS-shiᵗˢ	Bloomington Drosophila Stock Center, T. Kitomoto	44222	w[*]; P{w[+mC]=UAS-shi[ts1].K}3
Dac[H1]-Flp	Gift from Richard Mann		w;+;Dac[H1]-Flp
UAS>stop>Kir2.1	Gift from R.Shirangi		w;; 10xUAS>myrtdTomato-SV40>eGFPKir2.1 attp2
Dac[H1]Flp, UAS>stop>Kir2.1	This paper		w;;Dac[H1]Flp,10xUAS>myrtdTomato-SV40>eGFPKir2.1 attp2/TM6B
R34E03-Gal4 (CS1-Gal4)	Bloomington Drosophila Stock Center	48123	w[1118];P{y[+t7.7]w[+mC]=GMR34E03-GAL4}attP2/TM3, Sb[1]
poxn-Gal4	Gift from W. Boll	66685	w; poxn-Gal4-14-1-7 UAS-GFP/TM6B
R38B08-Gal4	Bloomington Drosophila Stock Center	49541	w[1118];P{y[+t7.7]w[+mC]=GMR38B08-GAL4}attP2
SS69574-Gal4 (CS2-Gal4)	This paper	73214, 71784	w[1118]; P{y[+t7.7] w[+mC]=VT002828-p65.AD}attP40 on chromsome II, w[1118]; P{y[+t7.7] w[+mC]=VT039623-GAL4.DBD}attP2 on chromosome III
SS69602-Gal4 (CS3-Gal4)	This paper	74539, 71422	w[1118]; P{y[+t7.7] w[+mC]=VT026750-p65.AD}attP40 on chromsome II, w[1118]; P{y[+t7.7] w[+mC]=VT050230 GAL4.DBD}attP2/TM3, Sb[1] on chromosome III
UAS-pain-RNAi(1)	Bloomington Drosophila Stock Center	51835	y[1] sc[*] v[1] sev[21]; P{y[+t7.7] v[+t1.8]=TRiP.HMC03407}attP2
UAS-pain-RNAi(2)	Bloomington Drosophila Stock Center	61299	y[1] v[1]; P{y[+t7.7] v[+t1.8]=TRiP.HMJ23131}attP40
UAS-pain-p103	Gift from Dan Tracey	…..	w; sp/CyO;UAS-painless-p103:VFP/Tm3
UAS-pain-p60	Gift from Dan Tracey	…..	w;UAS-painless-p60:VFP/CyO

### Sheet: Chemical Reagents and Software
	Chemical Reagents
	Reagent	Source	Identifier
	LE Agarose	Biozym	Art-Nr. 840004, LOT: 0001273523
	D-(+)-Glucose	Sigma-Aldrich	SLCQ7550, G8270-1KG
	Acetic Acid 100%	Roth	Art-Nr. 3738.1, UN2789
Primary Antibodies	mouse anti-bruchpilot (nc82; 1:10)	Developmental Studies Hybridoma Bank
	chicken anti-GFP (1:1,000)	Aves Labs
	rabbit anti-DsRed (1:500)	Clontech
Secondary Antibodies	Alexa Fluor 633 goat anti-mouse (1:200)	Life Technologies
	Alexa Fluor 488 goat anti-chicken (1:200)	Life Technologies
	Alexa Fluor 555 goat anti-rabbit (1:200)	Life Technologies
	VECTASHIELD	Vector Laboratories	Cat# H-1000, RRID:AB_2336789
	Software
	Resource	Source	Identifier
	ImageJ	NIH	https://imagej.nih.gov/ij/
	GraphPad Prism 7	GraphPad Software	https://www.graphpad.com/
