## Supplemental Table 2 for "The TRP-channel *painless* mediates substrate stiffness sensing in the legs during *Drosophila* oviposition"

### Sheet: Sheet2
Sense Organ		Tarsomere 1 (Ta1)			Tarsomere 2 (Ta2)			Tarsomere 3 (Ta3)			Tarsomere 4 (Ta4)			Tarsomere 5 (Ta5)
		Total number of organs	pain-positive organs		Total number of organs	pain-positive organs		Total number of organs	pain-positive organs		Total number of organs	pain-positive organs		Total number of organs	pain-positive organs
Campaniform Sensilla	Prothoracic Leg	2 Ta1G	1 of 2 Ta1G					2 Ta3G	1 of 2 Ta3G					4 Ta5G	1 of 4 Ta5G
		1 Ta1S	0 Ta1S
	Mesothoracic Leg	2 Ta1G	1 of 2 Ta1G					2 Ta3G	1 of 2 Ta3G					4 Ta5G	2 of 4 Ta5G
		1 Ta1S	0 Ta1S
	Metathoracic Leg	2 Ta1G	1 of 2 Ta1G					2 Ta3G	1 of 2 Ta3G					4 Ta5G	1 of 4 Ta5G
		1 Ta1S	0 Ta1S
Chemosensory Bristles	Prothoracic Leg	6 dorsal	6 of 6 dorsal		2 dorsal	2 of 2 dorsal		2 dorsal	2 of 2 dorsal		2 dorsal	2 of 2 dorsal		4 dorsal	4 of 4 dorsal
		1 ventral	1 of 1 ventral		2 ventral	2 of 2 ventral		2 ventral	2 of 2 ventral		3 ventral	2 of 3 ventral		4 ventral	4 of 4 ventral
	Mesothoracic Leg	6 dorsal	6 of 6 dorsal		2 dorsal	2 of 2 dorsal		1 dorsal	1 of 1 dorsal		2 dorsal	2 of 2 dorsal		2 dorsal	2 of 2 dorsal
		1 ventral	1 of 1 ventral		2 ventral	2 of 2 ventral					2 ventral	2 of 2 ventral		4 ventral	4 of 4 ventral
	Metathoracic Leg	6 dorsal	6 of 6 dorsal		2 dorsal	2 of 2 dorsal		1 dorsal	1 of 1 dorsal		2 dorsal	2 of 2 dorsal		2 dorsal	2 of 2 dorsal
		1 ventral	1 of 1 ventral		2 ventral	2 of 2 ventral					2 ventral	2 of 2 ventral		4 ventral	4 of 4 ventral
Mechanosensory Bristles	Prothoracic Leg	13 dorsal	0 of 13 dorsal		11 dorsal	0 of 11 dorsal		9 dorsal	0 of 9 dorsal		7 dorsal	0 of 7 dorsal		4 dorsal	0 of 4 dorsal
		34 ventral	34 of 34 ventral		19	19 of 19 ventral		15 ventral	0 of 15 ventral		8 ventral	0 of 8 ventral		3 ventral	0 of 3 ventral
	Mesothoracic Leg	13 dorsal	0 of 13 dorsal		11 dorsal	0 of 11 dorsal		9 dorsal	0 of 9 dorsal		7 dorsal	0 of 7 dorsal		5 dorsal	0 of 5 dorsal
		34 ventral	34 of 34 ventral		19	19 of 19 ventral		15 ventral	15 of 15 ventral		8 ventral	0 of 8 ventral		3 ventral	0 of 3 ventral
	Metathoracic Leg	13 dorsal	0 of 13 dorsal		11 dorsal	0 of 11 dorsal		9 dorsal	0 of 9 dorsal		7 dorsal	0 of 7 dorsal		5 dorsal	0 of 5 dorsal
		34 ventral	34 of 34 ventral		19	19 of 19 ventral		15 ventral	15 of 15 ventral		8 ventral	0 of 8 ventral		3 ventral	0 of 3 ventral
