## Supplemental Table 3 for "The TRP-channel *painless* mediates substrate stiffness sensing in the legs during *Drosophila* oviposition"

### Sheet: Sheet1
Main Figures
Figure	Group 1	Group 2	Test	p-value	Type of p-value
1B	w⁻ intact proboscis	w⁻ ablated proboscis	Mann-Whitney Test	0.2995	two-tailed
1C	w⁻ intact tarsi	w⁻ ablated tarsi	Mann-Whitney Test	0.007	two-tailed
1D	w-	pain[EP2251]	Mann-Whitney Test	0.001	two-tailed
1D	w-	nompAMB/+	Mann-Whitney Test	0.7768	two-tailed
1D	w-	piezoKO	Mann-Whitney Test	0.4524	two-tailed
1D	w-	ppkM	Mann-Whitney Test	0.541	two-tailed
1D	w-	nan36a	Mann-Whitney Test	> 0.9999	two-tailed
1E	w-	pain-Gal4	Mann-Whitney Test	0.0055	two-tailed
1E	w-	pain[EP2451]	Mann-Whitney Test	< 0.0001	two-tailed
1E	w-	pain[EP2251]	Mann-Whitney Test	< 0.0001	two-tailed
1F	0.005	0.0075	Mann-Whitney Test	0.3113	two-tailed
1F	0.005	0.01	Mann-Whitney Test	< 0.0001	two-tailed
1F	0.005	0.0125	Mann-Whitney Test	< 0.0001	two-tailed
1F	0.005	0.015	Mann-Whitney Test	< 0.0001	two-tailed
1F	0.005	0.02	Mann-Whitney Test	< 0.0001	two-tailed
1G	w1118	pain[EP2251]	Mann-Whitney Test	0.0177	two-tailed
1G	w1118	pain[EP2451]	Mann-Whitney Test	0.0012	two-tailed
1G	w1118	dTrpA1W903*	Mann-Whitney Test	0.3946	two-tailed
2A	Between the three groups	pain-Gal4/UAS-shiᵗˢ ,UAS-shiᵗˢ/+, pain-Gal4/+	Kruskal-Wallis Test	< 0.0001
2A	pain-Gal4/UAS-shiᵗˢ	UAS-shiᵗˢ/+	Dunn's multiple comparisons test	< 0.0001	two-tailed
2A	pain-Gal4/UAS-shiᵗˢ	pain-Gal4/+	Dunn's multiple comparisons test	0.0071	two-tailed
2A	pain-Gal4/+	UAS-shiᵗˢ/+	Dunn's multiple comparisons test	0.2648	two-tailed
2B	pain-Gal4/dac-flippase>stop>Kir2.1	pain-Gal4/UAS>stop>Kir2.1	Mann-Whitney Test	0.0004	two-tailed
3A	Between the three groups (restrictive)	poxn-Gal4, UAS-shiᵗˢ, UAS-shiᵗˢ/+, poxn-Gal4/+	Kruskal-Wallis Test	0.0465
3A	poxn-Gal4, UAS-shiᵗˢ (restrictive)	UAS-shiᵗˢ/+ (restrictive)	Dunn's multiple comparisons test	> 0.9999	two-tailed
3A	poxn-Gal4, UAS-shiᵗˢ (restrictive)	poxn-Gal4/+ (restrictive)	Dunn's multiple comparisons test	0.0548	two-tailed
3A	UAS-shiᵗˢ/+ (restrictive)	poxn-Gal4/+ (restrictive)	Dunn's multiple comparisons test	0.1983	two-tailed
3A	Between the three groups (permissive)	poxn-Gal4, UAS-shiᵗˢ, UAS-shiᵗˢ/+, poxn-Gal4/+	Kruskal-Wallis Test	0.7618
3A	poxn-Gal4, UAS-shiᵗˢ (permissive)	UAS-shiᵗˢ/+ (permissive)	Dunn's multiple comparisons test	> 0.9999	two-tailed
3A	poxn-Gal4, UAS-shiᵗˢ (permissive)	poxn-Gal4/+ (permissive)	Dunn's multiple comparisons test	> 0.9999	two-tailed
3A	UAS-shiᵗˢ/+ (permissive)	poxn-Gal4/+ (permissive)	Dunn's multiple comparisons test	> 0.9999	two-tailed
3A	poxn-Gal4, UAS-shiᵗˢ (restrictive)	poxn-Gal4, UAS-shiᵗˢ (permissive)	Mann-Whitney Test	0.0005	two-tailed
3A	UAS-shiᵗˢ (restrictive)	UAS-shiᵗˢ (permissive)	Mann-Whitney Test	< 0.0001	two-tailed
3A	poxn-Gal4 (restrictive)	poxn-Gal4 (permissive)	Mann-Whitney Test	0.0199	two-tailed
3B	Between the three groups	poxn-Gal4/dac-flippase>stop>Kir2.1, poxn-Gal4/UAS>stop>Kir2.1, poxn-Gal4/+, dac-flippase>stop>Kir2.1/+	Kruskal-Wallis Test	0.1386
3B	poxn-Gal4/dac-flippase>stop>Kir2.1	poxn-Gal4/UAS>stop>Kir2.1	Dunn's multiple comparisons test	> 0.9999	two-tailed
3B	poxn-Gal4/dac-flippase>stop>Kir2.1	poxn-Gal4/+	Dunn's multiple comparisons test	0.7665	two-tailed
3B	poxn-Gal4/dac-flippase>stop>Kir2.1	dac-flippase>stop>Kir2.1/+	Dunn's multiple comparisons test	> 0.9999	two-tailed
3B	poxn-Gal4/UAS>stop>Kir2.1	poxnGAL4/+	Dunn's multiple comparisons test	0.3905	two-tailed
3B	poxn-Gal4/UAS>stop>Kir2.1	dac-flippase>stop>Kir2.1/+	Dunn's multiple comparisons test	> 0.9999	two-tailed
3B	poxn-Gal4/+	dac-flippase>stop>Kir2.1/+	Dunn's multiple comparisons test	0.2963	two-tailed
3C	Between the three groups	R38B08-Gal4/UAS-Kir2.1, UAS-Kir2.1/+, R38B08-Gal4/+	Kruskal-Wallis Test	< 0.0001
3C	R38B08-Gal4/UAS-Kir2.1	UAS-Kir2.1/+	Dunn's multiple comparisons test	0.386	two-tailed
3C	R38B08-Gal4/UAS-Kir2.1	R38B08-Gal4/+	Dunn's multiple comparisons test	< 0.0001	two-tailed
3C	UAS-Kir2.1/+	R38B08-Gal4/+	Dunn's multiple comparisons test	0.2278	two-tailed
3D	Between the three groups	R38B08-Gal4/dac-flippase>stop>Kir2.1, R38B08-Gal4/UAS>stop>Kir2.1, R38B08-Gal4/+, dac-flippase>stop>Kir2.1/+	Kruskal-Wallis Test	< 0.0001
3D	R38B08-Gal4/dac-flippase>stop>Kir2.1	R38B08-Gal4/UAS>stop>Kir2.1	Dunn's multiple comparisons test	0.003	two-tailed
3D	R38B08-Gal4/dac-flippase>stop>Kir2.1	R38B08-Gal4	Dunn's multiple comparisons test	0.0003	two-tailed
3D	R38B08-Gal4/dac-flippase>stop>Kir2.1	dac-flippase>stop>Kir2.1/+	Dunn's multiple comparisons test	< 0.0001	two-tailed
3D	R38B08-Gal4/UAS>stop>Kir2.1	R38B08-Gal4/+	Dunn's multiple comparisons test	> 0.9999	two-tailed
3D	R38B08-Gal4/UAS>stop>Kir2.1	dac-flippase>stop>Kir2.1/+	Dunn's multiple comparisons test	0.0878	two-tailed
3D	R38B08-Gal4/+	dac-flippase>stop>Kir2.1/+	Dunn's multiple comparisons test	0.0493	two-tailed
3E	Between the three groups (restrictive)	R34E03-Gal4, UAS-shiᵗˢ, UAS-shiᵗˢ/+, R34E03-Gal4/+	Kruskal-Wallis Test	< 0.0001
3E	CS1-Gal4, UAS-shiᵗˢ (restrictive)	UAS-shiᵗˢ/+ (restrictive)	Dunn's multiple comparisons test	< 0.0001	two-tailed
3E	CS1-Gal4, UAS-shiᵗˢ (restrictive)	CS1-Gal4/+ (restrictive)	Dunn's multiple comparisons test	0.086	two-tailed
3E	UAS-shiᵗˢ/+ (restrictive)	CS1-Gal4/+ (restrictive)	Dunn's multiple comparisons test	0.005	two-tailed
3E	Between the three groups (permissive)	CS1-Gal4, UAS-shiᵗˢ, UAS-shiᵗˢ/+, CS1-Gal4/+	Kruskal-Wallis Test	0.0086
3E	CS1-Gal4, UAS-shiᵗˢ (permissive)	UAS-shiᵗˢ/+ (permissive)	Dunn's multiple comparisons test	> 0.9999	two-tailed
3E	CS1-Gal4, UAS-shiᵗˢ (permissive)	CS1-Gal4/+ (permissive)	Dunn's multiple comparisons test	0.0958	two-tailed
3E	UAS-shiᵗˢ/+ (permissive)	CS1-Gal4/+ (permissive)	Dunn's multiple comparisons test	0.011	two-tailed
3E	CS1-Gal4, UAS-shiᵗˢ (restrictive)	CS1-Gal4, UAS-shiᵗˢ (permissive)	Mann-Whitney Test	< 0.0001	two-tailed
3E	CS1-Gal4/+ (restrictive)	CS1-Gal4/+ (permissive)	Mann-Whitney Test	0.5026	two-tailed
3E	UAS-shiᵗˢ/+ (restrictive)	UAS-shiᵗˢ/+ (permissive)	Mann-Whitney Test	0.0642	two-tailed
3F	Between the three groups	CS2-Gal4, UAS-Kir2.1, UAS-Kir2.1/+, CS2-Gal4/+	Kruskal-Wallis Test	< 0.0001
3F	CS2-Gal4, UAS-Kir2.1	UAS-Kir2.1/+	Dunn's multiple comparisons test	< 0.0001	two-tailed
3F	CS2-Gal4, UAS-Kir2.1	CS2-Gal4/+	Dunn's multiple comparisons test	< 0.0001	two-tailed
3F	UAS-Kir2.1/+	CS2-Gal4/+	Dunn's multiple comparisons test	> 0.9999	two-tailed
3G	Between the groups	CS1-Gal4/dac-flippase>stop>Kir2.1, CS1-Gal4/UAS>stop>Kir2.1, CS1-Gal4, dac-flippase>stop>Kir2.1/+	Kruskal-Wallis Test	< 0.0001
3G	CS1-Gal4/dac-flippase>stop>Kir2.1	CS1-Gal4/UAS>stop>Kir2.1	Dunn's multiple comparisons test	< 0.0001	two-tailed
3G	CS1-Gal4/dac-flippase>stop>Kir2.1	CS1-Gal4	Dunn's multiple comparisons test	< 0.0001	two-tailed
3G	CS1-Gal4/dac-flippase>stop>Kir2.1	dac-flippase>stop>Kir2.1/+	Dunn's multiple comparisons test	< 0.0001	two-tailed
3G	CS1-Gal4/UAS>stop>Kir2.1	CS1-Gal4/+	Dunn's multiple comparisons test	0.1856	two-tailed
3G	CS1-Gal4/UAS>stop>Kir2.1	dac-flippase>stop>Kir2.1/+	Dunn's multiple comparisons test	0.023	two-tailed
3G	CS1-Gal4/+	dac-flippase>stop>Kir2.1/+	Dunn's multiple comparisons test	> 0.9999	two-tailed
3H	Between the three groups	CS3-Gal4, UAS-Kir2.1, UAS-Kir2.1/+, CS3-Gal4/+	Kruskal-Wallis Test	< 0.0001
3H	CS3-Gal4, UAS-Kir2.1	UAS-Kir2.1/+	Dunn's multiple comparisons test	< 0.0001	two-tailed
3H	CS3-Gal4, UAS-Kir2.1	CS3-Gal4/+	Dunn's multiple comparisons test	< 0.0001	two-tailed
3H	UAS-Kir2.1/+	CS3-Gal4/+	Dunn's multiple comparisons test	0.7276	two-tailed
4A	Between the groups		Kruskal-Wallis Test	< 0.0001
4A	poxn-Gal4, UAS-pain-IR1	UAS-pain-RNA-IR1/+	Dunn's multiple comparisons test	0.4068	two-tailed
4A	poxn-Gal4, UAS-pain-IR1	poxn-Gal4/+	Dunn's multiple comparisons test	< 0.0001	two-tailed
4A	UAS-pain-RNAi-IR1/+	poxn-Gal4/+	Dunn's multiple comparisons test	0.0009	two-tailed
4B	Between the groups		Kruskal-Wallis Test	< 0.0001
4B	CS2-Gal4, UAS-pain-IR1	UAS-pain-IR1/+	Dunn's multiple comparisons test	0.0001	two-tailed
4B	CS2-Gal4, UAS-pain RNAi-IR1	CS2-Gal4/+	Dunn's multiple comparisons test	< 0.0001	two-tailed
4B	UAS-pain-IR1/+	CS2-Gal4 /+	Dunn's multiple comparisons test	0.2006	two-tailed
4C	Between the groups		Kruskal-Wallis Test	< 0.0001
4C	CS3-Gal4, UAS-pain-IR1	UAS-pain-IR1/+	Dunn's multiple comparisons test	< 0.0001	two-tailed
4C	CS3-Gal4, UAS-pain RNAi-IR1	CS3-Gal4/+	Dunn's multiple comparisons test	0.0003	two-tailed
4C	UAS-pain-IR1/+	CS3-Gal4/+	Dunn's multiple comparisons test	0.1051	two-tailed
4D	Between the groups		Kruskal-Wallis Test	0.0264
4D	CS1-Gal4, UAS-pain-IR1	UAS-pain-IR1/+	Dunn's multiple comparisons test	0.8268	two-tailed
4D	CS1-Gal4, UAS-pain RNAi-IR1	CS1-Gal4/+	Dunn's multiple comparisons test	0.0268	two-tailed
4D	UAS-pain-IR1/+	CS1-Gal4/+	Dunn's multiple comparisons test	0.2639	two-tailed
4E	Between the groups		Kruskal-Wallis Test	< 0.0001
4E	R38B08-Gal4, UAS-pain-IR1	UAS-pain-IR1/+	Dunn's multiple comparisons test	0.0111	two-tailed
4E	R38B08-Gal4, UAS-pain-IR1	R38B08-Gal4 /+	Dunn's multiple comparisons test	< 0.0001	two-tailed
4E	UAS-pain-IR1/+	R38B08-Gal4 /+	Dunn's multiple comparisons test	0.1056	two-tailed
5A	Between the groups		Kruskal-Wallis Test	< 0.0001
5A	w1118	pain[EP2251]	Dunn's multiple comparisons test	> 0.9999	two-tailed
5A	w1118	pain[EP2251], UAS-pain103, R38B08-Gal4	Dunn's multiple comparisons test	< 0.0001	two-tailed
5A	pain[EP2251]	pain[EP2251], UAS-pain103, R38B08-Gal4	Dunn's multiple comparisons test	< 0.0001	two-tailed
5B	Between the groups		Kruskal-Wallis Test	< 0.0001
5B	w1118	pain[EP2251]	Dunn's multiple comparisons test	0.1802	two-tailed
5B	w1118	pain[EP2251], UAS-pain60, R38B08-Gal4	Dunn's multiple comparisons test	0.0072	two-tailed
5B	pain [EP2251]	pain[EP2251], UAS-pain60, R38B08-Gal4	Dunn's multiple comparisons test	< 0.0001	two-tailed
5C	Between the groups		Kruskal-Wallis Test	< 0.0001
5C	w1118	pain [EP2451]	Dunn's multiple comparisons test	0.0003	two-tailed
5C	w1118	pain[EP2451], UAS-pain103, R38B08-Gal4	Dunn's multiple comparisons test	0.0001	two-tailed
5C	pain [EP2451]	pain[EP2451], UAS-pain103, R38B08-Gal4	Dunn's multiple comparisons test	< 0.0001	two-tailed
5D	Between the groups		Kruskal-Wallis Test	< 0.0001
5D	w1118	pain [EP2451]	Dunn's multiple comparisons test	0.0003	two-tailed
5D	w1118	pain[EP2451], UAS-pain60, R38B08-Gal4	Dunn's multiple comparisons test	0.0004	two-tailed
5D	pain [EP2451]	pain[EP2451], UAS-pain60, R38B08-Gal4	Dunn's multiple comparisons test	< 0.0001	two-tailed
5E	Between the groups		Kruskal-Wallis Test	< 0.0001
5E	w1118	pain[EP2251]	Dunn's multiple comparisons test	> 0.9999	two-tailed
5E	w1118	pain [EP2251], CS1-Gal4, UAS-pain103	Dunn's multiple comparisons test	< 0.0001	two-tailed
5E	pain [EP2251]	pain [EP2251], CS1-Gal4, UAS-pain103	Dunn's multiple comparisons test	< 0.0001	two-tailed
5F	Between the groups		Kruskal-Wallis Test	< 0.0001
5F	w1118	pain[EP2251]	Dunn's multiple comparisons test	> 0.9999	two-tailed
5F	w1118	pain [EP2251], CS1-Gal4, UAS-pain60	Dunn's multiple comparisons test	0.0284	two-tailed
5F	pain [EP2251]	pain [EP2251], CS1-Gal4, UAS-pain60	Dunn's multiple comparisons test	< 0.0001	two-tailed
5G	Between the groups		Kruskal-Wallis Test	< 0.0001
5G	w1118	pain [EP2451]	Dunn's multiple comparisons test	< 0.0001	two-tailed
5G	w1118	pain [EP2451], CS1-Gal4, UAS-pain103	Dunn's multiple comparisons test	0.272	two-tailed
5G	pain [EP2451]	pain [EP2451], CS1-Gal4, UAS-pain103	Dunn's multiple comparisons test	< 0.0001	two-tailed
5H	Between the groups		Kruskal-Wallis Test	< 0.0001
5H	w1118	pain [EP2451]	Dunn's multiple comparisons test	0.01	two-tailed
5H	w1118	pain [EP2451], CS1-Gal4, UAS-pain60	Dunn's multiple comparisons test	0.0006	two-tailed
5H	pain [EP2451]	pain [EP2451], CS1-Gal4, UAS-pain60	Dunn's multiple comparisons test	< 0.0001	two-tailed
Supplementary Figures
S6A	Between the three groups	CS2-Gal4, UAS-Kir2.1, UAS-Kir2.1/+, CS2-Gal4/+	Kruskal-Wallis Test	0.0008
S6A	CS2-Gal4, UAS-Kir2.1	UAS-Kir2.1/+	Dunn's multiple comparisons test	0.0047	two-tailed
S6A	CS2-Gal4, UAS-Kir2.1	CS2-Gal4/+	Dunn's multiple comparisons test	> 0.9999	two-tailed
S6A	UAS-Kir2.1/+	CS2-Gal4/+	Dunn's multiple comparisons test	0.0031	two-tailed
S6B	Between the three groups	CS3-Gal4, UAS-Kir2.1, UAS-Kir2.1/+, CS3-Gal4/+	Kruskal-Wallis Test	0.0009
S6B	CS3-Gal4, UAS-Kir2.1	UAS-Kir2.1/+	Dunn's multiple comparisons test	0.0032	two-tailed
S6B	CS3-Gal4, UAS-Kir2.1	CS3-Gal4/+	Dunn's multiple comparisons test	> 0.9999	two-tailed
S6B	UAS-Kir2.1/+	CS3-Gal4/+	Dunn's multiple comparisons test	0.0122	two-tailed
S6C	Between the three groups	R38B08-Gal4/UAS-Kir2.1, UAS-Kir2.1/+, R38B08-Gal4/+	Kruskal-Wallis Test	0.2828
S6C	R38B08-Gal4/UAS-Kir2.1	UAS-Kir2.1/+	Dunn's multiple comparisons test	0.3649	two-tailed
S6C	R38B08-Gal4/UAS-Kir2.1	R38B08-Gal4/+	Dunn's multiple comparisons test	> 0.9999	two-tailed
S6C	UAS-Kir2.1/+	R38B08-Gal4/+	Dunn's multiple comparisons test	0.8416	two-tailed
S6D	Between the groups	CS1-Gal4/dac-flippase>stop>Kir2.1, CS1-Gal4/UAS>stop>Kir2.1, CS1-Gal4, dac-flippase>stop>Kir2.1/+	Kruskal-Wallis Test	0.8431
S6D	CS1-Gal4/dac-flippase>stop>Kir2.1	CS1-Gal4/UAS>stop>Kir2.1	Dunn's multiple comparisons test	> 0.9999	two-tailed
S6D	CS1-Gal4/dac-flippase>stop>Kir2.1	CS1-Gal4	Dunn's multiple comparisons test	> 0.9999	two-tailed
S6D	CS1-Gal4/dac-flippase>stop>Kir2.1	dac-flippase>stop>Kir2.1/+	Dunn's multiple comparisons test	> 0.9999	two-tailed
S6D	CS1-Gal4/UAS>stop>Kir2.1	CS1-Gal4/+	Dunn's multiple comparisons test	> 0.9999	two-tailed
S6D	CS1-Gal4/UAS>stop>Kir2.1	dac-flippase>stop>Kir2.1/+	Dunn's multiple comparisons test	> 0.9999	two-tailed
S6D	CS1-Gal4/+	dac-flippase>stop>Kir2.1/+	Dunn's multiple comparisons test	> 0.9999	two-tailed
S9A	Between the groups		Kruskal-Wallis Test	< 0.0001
S9A	poxn-Gal4, UAS-pain-IR2	UAS-pain-RNA-IR2/+	Dunn's multiple comparisons test	0.0452	two-tailed
S9A	poxn-Gal4, UAS-pain-IR2	poxn-Gal4/+	Dunn's multiple comparisons test	< 0.0001	two-tailed
S9A	UAS-pain-RNAi-IR2/+	poxn-Gal4/+	Dunn's multiple comparisons test	0.0045	two-tailed
S9B	Between the groups		Kruskal-Wallis Test	< 0.0001
S9B	CS2-Gal4, UAS-pain-IR2	UAS-pain-IR2/+	Dunn's multiple comparisons test	0.209	two-tailed
S9B	CS2-Gal4, UAS-pain RNAi-IR2	CS2-Gal4/+	Dunn's multiple comparisons test	< 0.0001	two-tailed
S9B	UAS-pain-IR2/+	CS2-Gal4 /+	Dunn's multiple comparisons test	0.0002	two-tailed
S9C	Between the groups		Kruskal-Wallis Test	0.0229
S9C	CS3-Gal4, UAS-pain-IR2	UAS-pain-IR2/+	Dunn's multiple comparisons test	0.0279	two-tailed
S9C	CS3-Gal4, UAS-pain RNAi-IR2	CS3-Gal4/+	Dunn's multiple comparisons test	0.1241	two-tailed
S9C	UAS-pain-IR2/+	CS3-Gal4/+	Dunn's multiple comparisons test	> 0.9999	two-tailed
S9D	Between the groups		Kruskal-Wallis Test	< 0.0001
S9D	CS1-Gal4, UAS-pain-IR2	UAS-pain-IR2/+	Dunn's multiple comparisons test	> 0.9999	two-tailed
S9D	CS1-Gal4, UAS-pain RNAi-IR2	CS1-Gal4/+	Dunn's multiple comparisons test	< 0.0001	two-tailed
S9D	UAS-pain-IR2/+	CS1-Gal4/+	Dunn's multiple comparisons test	< 0.0001	two-tailed
S9E	Between the groups		Kruskal-Wallis Test	< 0.0001
S9E	R38B08-Gal4, UAS-pain-IR2	UAS-pain-IR2/+	Dunn's multiple comparisons test	< 0.0001	two-tailed
S9E	R38B08-Gal4, UAS-pain-IR2	R38B08-Gal4 /+	Dunn's multiple comparisons test	< 0.0001	two-tailed
S9E	UAS-pain-IR2/+	R38B08-Gal4 /+	Dunn's multiple comparisons test	0.09	two-tailed
